# Effect of environment on the evolutionary trajectories and growth characteristics of antibiotic-resistant *Escherichia coli* mutants

**DOI:** 10.1101/262691

**Authors:** Alasdair T. M. Hubbard, Nazila V. Jafari, Nicholas Feasey, Jennifer L. Rohn, Adam P. Roberts

## Abstract

In the face of an accelerating global antimicrobial resistance crisis, the determination of bacterial fitness following acquisition of resistance is an expanding area of research, and increased understanding of this process will be crucial to translate *in vitro* fitness data to successful therapies. Given that crucial clinical treatment situations are guided by *in vitro* diagnostic testing in an artificial environment far removed from human physiological niches, we used *Escherichia coli* and amoxicillin-clavulanic acid (AMC) resistance as a model to understand how such environments could affect the emergence of resistance, associated fitness costs and the predictive value of this data when strains were grown in the more physiologically relevant environments of urine and urothelial organoids. Resistant *E. coli* isolates were selected for following 24-hour exposure to sub-inhibitory concentrations of AMC in either M9, ISO or LB broth, followed by growth on LB agar containing AMC. No resistant colonies emerged following growth in M9, whereas resistant isolates were detected from cultures grown in ISO and LB broth. We observed both within and between media-type variability in the levels of resistance and fitness of the resistant mutants grown in LB. MICs and fitness of these resistant strains in different media (M9, ISO, LB, human urine and urothelial organoids) showed considerable variation. Media can therefore have a direct effect on the isolation of mutants that confer resistance to AMC and these mutants can exhibit unpredictable MIC and fitness profiles under different growth conditions. This study highlights the risks in relying on a single culture protocol to predict the behaviour and treatment response of bacteria *in vivo* and highlights the importance of developing comprehensive experimental designs to ensure effective translation of diagnostic procedures to successful clinical outcomes.
