## Supplementary Table 1 for "Effect of environment on the evolutionary trajectories and growth characteristics of antibiotic-resistant *Escherichia coli* mutants"

### Sheet: Sheet1
Isolate	Mutation	Position	Annotation	Gene	Description
ISO_2	C→T	74903	P177L (CCG→CTG)	cpxA →	Sensor histidine kinase CpxA
	G→A	243783	intergenic (‑429/–)	pdhR_3 ← / –	Pyruvate dehydrogenase complex repressor/–
	C→A	243793	intergenic (‑439/–)	pdhR_3 ← / –	Pyruvate dehydrogenase complex repressor/–
	A→C	128	intergenic (+2/–)	OBHGICOE_04732 → / –	tRNA‑Ala/–
	96 bp x 4	25	amplification	– / –	–/–
ISO_9	T→C	237	intergenic (+111/–)	OBHGICOE_04732 → / –	tRNA‑Ala/–
	A→G	240	intergenic (+114/–)	OBHGICOE_04732 → / –	tRNA‑Ala/–
ISO_10
LB_1	T→C	457852	P368P (CCA→CCG)	vgrG1_1 ←	Actin cross‑linking toxin VgrG1
LB_2	A→T	198577	V111D (GTC→GAC)	frdD ←	Fumarate reductase subunit D (ampC promoter location)
LB_5	(AGTT)22→23	24576	intergenic (‑210/+160)	OBHGICOE_00028 ← / ← OBHGICOE_00029	hypothetical protein/hypothetical protein
	A→T	198577	V111D (GTC→GAC)	frdD ←	Fumarate reductase subunit D (ampC promoter location)
	C→A	457795	G387G (GGG→GGT)	vgrG1_1 ←	Actin cross‑linking toxin VgrG1
	T→C	457852	P368P (CCA→CCG)	vgrG1_1 ←	Actin cross‑linking toxin VgrG1
	A→C	128	intergenic (+2/–)	OBHGICOE_04732 → / –	tRNA‑Ala/–
	T→C	237	intergenic (+111/–)	OBHGICOE_04732 → / –	tRNA‑Ala/–
	A→G	240	intergenic (+114/–)	OBHGICOE_04732 → / –	tRNA‑Ala/–
